# Tn7 family bacterial transposons known for tightly controlled target site selection are distributed across Asgard and archaeal groups

**DOI:** 10.1101/2025.07.27.667033

**Authors:** Jordan Thesier, Shan-Chi Hsieh, Richard D. Schargel, Robert J. Wingo, Joseph E. Peters

## Abstract

Tn7 family elements are DNA transposons in bacteria that show tight control of targeting, including multiple varieties that evolved guide RNA-directed transposition. We find diverse Tn7 elements across all archaeal superphyla, including many examples in the Asgard group where the branchpoint with eukaryotes is believed to reside. Mirroring what is known from Tn7 elements in bacteria, specialized specific sites were targeted like tRNA genes and housekeeping genes like ribonucleotide reductase. Reconstituting an Asgard element confirmed that the element possesses the hallmark properties of the Tn7 family. Tn7 elements in bacteria evolve new targeting pathways by recursive cooption of DNA binding domains a process that was also found with protein domains from the eukaryote-archaea sisterhood in the archaeal elements. This work expands our understanding of mobile DNA diversity in archaea and the role a specialized DNA transposon family plays in gene transfer within and between domains.
