## Supplementary Table 2 for "Tn7 family bacterial transposons known for tightly controlled target site selection are distributed across Asgard and archaeal groups"

### Sheet: SupplementaryTable2
Supplementary Table 2 | Archaeal TniQ protein IDs and associated metadata.
Clade	TniQ_prot_id	TnsC_prot_id	Assembly_id	Contig_id	NCBI_organism_name	GTDB_taxonomy	Check_M2	MagPurify_flagged_contig
I	MCX9026147.1	MCX9026146.1	GCA_026552835.1	JAPMTY010000115.1	Candidatus Methanoperedens sp. isolate SRVP 1	d__Archaea; p__Halobacteriota; c__Methanosarcinia; o__Methanosarcinales; f__Methanoperedenaceae; g__Methanoperedens; s__Methanoperedens sp026552835	65.28% Complete 6.16% Contamination	no
II	NMJ87771.1	NMJ87772.1	GCA_012928585.1	SHML01000258.1	Nitrososphaerota archaeon isolate MTA5	d__Archaea; p__Thermoproteota; c__Nitrososphaeria; o__Nitrososphaerales; f__UBA213; g__UBA213; s__UBA213 sp002713325	82.74% Complete 3.59 Contamination	no
III	MEM5777935.1	MEM5777936.1	GCA_038999805.1	JAVZCC010000078.1	Candidatus Aenigmatarchaeota archaeon isolate DRTY-6_201705_bins_183	d__Archaea;p__Aenigmatarchaeota;c__Aenigmatarchaeia;o__CG10238-14;f__CG10238-14;g__JAHLMN01;s__	69.77% Complete 4.62% Contamination	no
III	MEM4367629.1	MEM4367630.1	GCA_038890575.1	JAWAFH010000016.1	Candidatus Anstonellales archaeon isolate QQ_201907_bins_8	d__Archaea;p__Micrarchaeota;c__Micrarchaeia;o__Anstonellales;f__SKW190;g__SKW190;s__	65.02% Complete 7.55% Contamination	no
IV	MEM4739948.1	MEM4739947.1	GCA_038893775.1	JAWAQQ010000048.1	Zestosphaera sp. isolate ZMQL_201709_bins_17	d__Archaea;p__Thermoproteota;c__Thermoprotei_A;o__Sulfolobales;f__NBVN01;g__Zestosphaera;s__	50.81% Complete 0.35% Contamination	yes, GC content
V	HKM75395.1	HKM75392.1	GCA_035272425.1	DATEQR010000051.1	Candidatus Bathyarchaeia archaeon isolate SMAG_U9052	d__Archaea;p__Thermoproteota;c__Bathyarchaeia;o__40CM-2-53-6;f__FEN-987;g__;s__	88.17% Complete 12.0% Contamination	no
VI	MEM0143180.1	MEM0143179.1	GCA_038729505.1	JAVYRY010000087.1	Candidatus Parvarchaeum sp. isolate DRTY-16_202007_bins_20	d__Archaea;p__Nanoarchaeota;c__Nanoarchaeia;o__Parvarchaeales;f__Parvarchaeaceae;g__Parvarchaeum;s__	61.45% Complete 8.26% Contamination	no
VII	MEE9594328.1	MEE9594329.1	GCA_036482515.1	JAZGJH010000089.1	Candidatus Hydrothermarchaeales archaeon isolate SCS9bin.6	d__Archaea;p__Hydrothermarchaeota;c__Hydrothermarchaeia;o__Hydrothermarchaeales;f__JAADFM01;g__;s__	68.35% Complete 0.9% Contamination	no
VII	MBU2560175.1	MBU2560176.1	GCA_018830205.1	JAHJSX010000125.1	archaeon isolate OS_PC_MetaG.mb.32	d__Archaea; p__Hydrothermarchaeota; c__Hydrothermarchaeia; o__Hydrothermarchaeales; f__Hydrothermarchaeaceae; g__JAHJSX01; s__JAHJSX01 sp018830205	62.06% Complete 0.26% Contamination	no
VIII	MCY3410933.1	MCY3410934.1	GCA_026702845.1	JADCLS010000002.1	Candidatus Heimdallarchaeota archaeon isolate KTGheim3B	d__Archaea; p__Asgardarchaeota; c__Heimdallarchaeia; o__Heimdallarchaeales; f__Kariarchaeaceae; g__JAJRQD01; s__JAJRQD01 sp026702845	87.1% Complete 7.73% Contamination	no
VIII	MDH5646580.1	MDH5646579.1	GCA_029880815.1	JAOUNT010000439.1	Candidatus Heimdallarchaeota archaeon isolate 8_1_May_SF_Bin13	d__Archaea;p__Asgardarchaeota;c__Heimdallarchaeia;o__Heimdallarchaeales;f__Kariarchaeaceae;g__JAOUKW01;s__JAOUKW01 sp029882335	70.39% Complete 7.06% Contamination	no
VIII	OLS22262.1	OLS22263.1	GCA_001940725.1	MDVR01000081.1	Candidatus Heimdallarchaeota archaeon LC_2	d__Archaea; p__Asgardarchaeota; c__Heimdallarchaeia; o__Heimdallarchaeales; f__Kariarchaeaceae; g__LC-2; s__LC-2 sp001940725	74.99% Complete 9.17% Contamination	no
IX	NMC06690.1	NMC06689.1	GCA_012798355.1	JAAZNI010000507.1	Candidatus Promethearchaeota archaeon isolate AS27yjCOA_147	d__Archaea;p__Asgardarchaeota;c__Lokiarchaeia;o__Sigynarchaeales;f__Sigynarchaeaceae;g__Sigynarchaeum;s__	91.0% Complete 9.21% Contamination	no
IX	MBD3216128.1	MBD3216129.1	GCA_014730295.1	WJIN01000430.1	Candidatus Promethearchaeota archaeon isolate Bin_229	d__Archaea; p__Asgardarchaeota; c__Lokiarchaeia; o__Sigynarchaeales; f__SOKP01; g__TEKIR-8; s__TEKIR-8 sp014730295	99.89% Complete 11.53% Contamination	no
X	HMF34238.1	HMF34239.1	GCA_035315145.1	DATFYH010000747.1	Candidatus Promethearchaeia archaeon isolate SMAG_U9538	d__Archaea;p__Asgardarchaeota;c__Lokiarchaeia;o__Sigynarchaeales;f__CR-4;g__CR-4;s__	71.75% Complete 5.64% Contamination	no
X	NVM54051.1	NVM54052.1	GCA_013375405.1	JABXJU010000077.1	Candidatus Helarchaeota archaeon isolate CR_Bin_291	d__Archaea; p__Asgardarchaeota; c__Lokiarchaeia; o__Helarchaeales; f__HEL-GB-A; g__JABXJT01; s__JABXJT01 sp013375405	78.61% Complete 8.69% Contamination	no
N/A	MDH5402571.1	N/A	GCA_029882335.1	JAOUKW010000118.1	Candidatus Heimdallarchaeota archaeon isolate 8_1_Jan_SF_Bin58	d__Archaea; p__Asgardarchaeota; c__Heimdallarchaeia; o__Heimdallarchaeales; f__Kariarchaeaceae; g__JAOUKW01; s__JAOUKW01 sp029882335	94.33% Complete 4.65% Contamination	no
N/A	MDH5647805.1	N/A	GCA_029880815.1	JAOUNT010000879.1	Candidatus Heimdallarchaeota archaeon isolate 8_1_May_SF_Bin13	d__Archaea;p__Asgardarchaeota;c__Heimdallarchaeia;o__Heimdallarchaeales;f__Kariarchaeaceae;g__JAOUKW01;s__JAOUKW01 sp029882335	70.39% Complete 7.06% Contamination	no
N/A	MBD3216033.1	N/A	GCA_014730295.1	WJIN01000423.1	Candidatus Promethearchaeota archaeon isolate Bin_229	d__Archaea; p__Asgardarchaeota; c__Lokiarchaeia; o__Sigynarchaeales; f__SOKP01; g__TEKIR-8; s__TEKIR-8 sp014730295	99.89% Complete 11.53% Contamination	no
N/A	OLS19707.1	N/A	GCA_001940725.1	MDVR01000143.1	Candidatus Heimdallarchaeota archaeon LC_2	d__Archaea; p__Asgardarchaeota; c__Heimdallarchaeia; o__Heimdallarchaeales; f__Kariarchaeaceae; g__LC-2; s__LC-2 sp001940725	74.99% Complete 9.17% Contamination	no
N/A	MBD3340580.1	N/A	GCA_014729315.1	WJKD01000512.1	Candidatus Promethearchaeota archaeon isolate RBin_125	d__Archaea; p__Asgardarchaeota; c__Lokiarchaeia; o__Sigynarchaeales; f__SOKP01; g__WJKD01; s__WJKD01 sp014729315	84.02% Complete 11.31% Contamination	no
N/A	MDY0129442.1	N/A	GCA_034005665.1	JAVEUH010000102.1	Methanosarcina vacuolata isolate BF2_39	d__Archaea;p__Halobacteriota;c__Methanosarcinia;o__Methanosarcinales;f__Methanosarcinaceae;g__Methanosarcina;s__Methanosarcina vacuolata	67.58% Complete 0.07% Contamination	no
N/A	MEM1803835.1	N/A	GCA_038837145.1	JAWBGF010000072.1	Desulfurococcaceae archaeon isolate GMQP_201907_bins_29	d__Archaea;p__Thermoproteota;c__Thermoprotei_A;o__Sulfolobales;f__Desulfurococcaceae;g__UBA285;s__	78.05% Complete 3.75% Contamination	no
N/A	MDG6923593.1	N/A	GCA_029785155.1	JAFMAF010000363.1	Nitrososphaerota archaeon isolate FK2_bin.41	d__Archaea;p__Thermoproteota;c__Nitrososphaeria;o__Nitrososphaerales;f__CADDZS01;g__CADDZS01;s__	60.66% Complete 4.04% Contamination	no
N/A	MDG6934338.1	N/A	GCA_029784875.1	JAFMAY010000070.1	Nitrososphaerota archaeon isolate YP1_bin.47	d__Archaea; p__Thermoproteota; c__Nitrososphaeria; o__Conexivisphaerales; f__DTJL01; g__JAJPJS01; s__JAJPJS01 sp021324115	86.93% Complete 1.35% Contamination	no
N/A	MBI3859563.1	N/A	GCA_016200045.1	JACQFN010000016.1	Nitrososphaerota archaeon isolate NC_groundwater_1048_Pr1_S-0.65um_58_13	d__Archaea; p__Thermoproteota; c__Nitrososphaeria; o__Nitrososphaerales; f__UBA183; g__UBA183; s__UBA183 sp016200045	96.87% Complete 2.55% Contamination	no
N/A	MBQ3569604.1	MBQ3569605.1	GCA_017399555.1	JAFQBW010000010.1	Methanocorpusculum sp. isolate RGIG1678	d__Archaea; p__Halobacteriota; c__Methanomicrobia; o__Methanomicrobiales; f__Methanocorpusculaceae; g__Methanocorpusculum; s__Methanocorpusculum sp017399555	92.66% Complete 0.98%Contamination	no
