## Supplementary Table 3 for "Tn7 family bacterial transposons known for tightly controlled target site selection are distributed across Asgard and archaeal groups"

### Sheet: SupplementaryTable3
Supplementary Table 3 | NCBI BLAST output of protein sequences C-terminal to TniQ domains of archaeal TniQ proteins.
identifier	accession	description	scientific_name	query_coverage	percent_identity	e_value	accession_length
OLS22262.1_non_TniQ	OLS22262	MAG: hypothetical protein HeimC2_30240 [Candidatus Heimdallarchaeota archaeon LC_2]	Candidatus Heimdallarchaeota archaeon LC_2	1	1	0	466
OLS22262.1_non_TniQ	MCY3410933	TniQ family protein [Candidatus Heimdallarchaeota archaeon]	Candidatus Heimdallarchaeota archaeon	1.0463	0.2596	5.37453e-19	553
OLS22262.1_non_TniQ	MDH5645632	hypothetical protein [Candidatus Heimdallarchaeota archaeon]	Candidatus Heimdallarchaeota archaeon	0.5123	0.241	4.56736e-11	168
OLS22262.1_non_TniQ	MDH5646580	TniQ family protein [Candidatus Heimdallarchaeota archaeon]	Candidatus Heimdallarchaeota archaeon	0.3704	0.325	1.78623e-09	291
OLS22262.1_non_TniQ	XP_042873759	serine-rich adhesin for platelets-like isoform X2 [Penaeus japonicus] >ref|XP_042873760.1| serine-rich adhesin for platelets-like isoform X2 [Penaeus japonicus]	Penaeus japonicus	0.3025	0.3673	3.73783e-07	1684
OLS22262.1_non_TniQ	XP_042873758	serine-rich adhesin for platelets-like isoform X1 [Penaeus japonicus]	Penaeus japonicus	0.3025	0.3673	3.73813e-07	1685
OLS22262.1_non_TniQ	XP_069994487	uncharacterized protein [Penaeus vannamei]	Penaeus vannamei	0.3025	0.3673	6.53997e-07	1686
OLS22262.1_non_TniQ	XP_047499759	uncharacterized protein LOC125046143 [Penaeus chinensis] >ref|XP_047499760.1| uncharacterized protein LOC125046143 [Penaeus chinensis] >ref|XP_047499761.1| uncharacterized protein LOC125046143 [Penaeus chinensis]	Penaeus chinensis	0.3025	0.3673	6.82138e-07	1650
OLS22262.1_non_TniQ	ROT67136	hypothetical protein C7M84_014801 [Penaeus vannamei]	Penaeus vannamei	0.3025	0.3673	8.42238e-07	1587
OLS22262.1_non_TniQ	KAL3884425	hypothetical protein ACJMK2_024564 [Sinanodonta woodiana]	Sinanodonta woodiana	0.2623	0.3765	1.25134e-06	1489
NMC06690.1_non_TniQ	NMC06690	TniQ family protein [Promethearchaeota archaeon]	Promethearchaeota archaeon	0.7353	0.97	9.10867e-63	278
NMC06690.1_non_TniQ	MBD3216033	hypothetical protein [Promethearchaeota archaeon]	Promethearchaeota archaeon	0.7059	0.375	3.22073e-11	553
NMC06690.1_non_TniQ	MBP1681023	transposition-related protein TniQ [Pseudomonadota bacterium]	Pseudomonadota bacterium	0.6765	0.3152	0.00011369	365
NMC06690.1_non_TniQ	WP_109355880	TniQ family protein [Sphingorhabdus sp. EL138]	Sphingorhabdus sp. EL138	0.4118	0.3214	0.131904	332
NMC06690.1_non_TniQ	WP_249737935	NAD-dependent DNA ligase LigA [Brachybacterium equifaecis] >gb|MCL6423751.1| NAD-dependent DNA ligase LigA [Brachybacterium equifaecis]	Brachybacterium equifaecis	0.8309	0.3009	0.182365	793
NMC06690.1_non_TniQ	MEE9594328	TniQ family protein [Candidatus Hydrothermarchaeales archaeon]	Candidatus Hydrothermarchaeales archaeon	0.7059	0.2396	0.225051	479
NMC06690.1_non_TniQ	WP_259841441	NAD-dependent DNA ligase LigA [Brachybacterium muris] >gb|MCT2176844.1| NAD-dependent DNA ligase LigA [Brachybacterium muris]	Brachybacterium muris	0.4044	0.4	0.270216	792
NMC06690.1_non_TniQ	WP_259784393	NAD-dependent DNA ligase LigA [Brachybacterium muris] >gb|MCT1653905.1| NAD-dependent DNA ligase LigA [Brachybacterium muris]	Brachybacterium muris	0.4044	0.4	0.270216	792
NMC06690.1_non_TniQ	EYT48229	NAD-dependent DNA ligase LigA [Brachybacterium muris UCD-AY4]	Brachybacterium muris UCD-AY4	0.4044	0.4	0.328161	812
NMC06690.1_non_TniQ	MBM7501024	DNA ligase (NAD+) [Brachybacterium muris]	Brachybacterium muris	0.4044	0.4	0.334515	812
NVM54051.1_non_TniQ	NVM54051	TniQ family protein [Candidatus Helarchaeota archaeon]	Candidatus Helarchaeota archaeon	0.9488	0.993	0	729
NVM54051.1_non_TniQ	MFQ5980898	TniQ family protein [Candidatus Heimdallarchaeota archaeon]	Candidatus Heimdallarchaeota archaeon	0.9653	0.2838	3.70751e-61	940
NVM54051.1_non_TniQ	MFQ5980897	TniQ family protein [Candidatus Heimdallarchaeota archaeon]	Candidatus Heimdallarchaeota archaeon	0.7657	0.278	1.24327e-41	606
NVM54051.1_non_TniQ	HEC36711	hypothetical protein [bacterium]	bacterium	0.6733	0.2941	1.4388e-35	733
NVM54051.1_non_TniQ	HMF34238	TniQ family protein [Promethearchaeia archaeon]	Promethearchaeia archaeon	0.2805	0.3353	2.34813e-20	493
NVM54051.1_non_TniQ	XP_034342532	zinc finger protein 60-like [Arvicanthis niloticus] >ref|XP_034342538.1| zinc finger protein 60-like [Arvicanthis niloticus]	Arvicanthis niloticus	0.8762	0.2185	3.87603e-08	706
NVM54051.1_non_TniQ	XP_021023134	zinc finger protein 60-like [Mus caroli] >ref|XP_029335086.1| zinc finger protein 60-like [Mus caroli]	Mus caroli	0.8201	0.2113	7.80308e-08	686
NVM54051.1_non_TniQ	XP_071058414	LOW QUALITY PROTEIN: uncharacterized protein [Pseudochaenichthys georgianus]	Pseudochaenichthys georgianus	0.8647	0.229	1.49126e-07	3490
NVM54051.1_non_TniQ	XP_033111992	zinc finger protein 729-like [Anneissia japonica]	Anneissia japonica	0.8465	0.2242	2.17889e-07	1504
NVM54051.1_non_TniQ	XP_033081567	LOW QUALITY PROTEIN: zinc finger protein 30 [Trachypithecus francoisi]	Trachypithecus francoisi	0.8416	0.202	3.35549e-07	647
MBD3216128.1_non_TniQ	MBD3216128	hypothetical protein [Promethearchaeota archaeon]	Promethearchaeota archaeon	0.9682	0.9695	0	580
MBD3216128.1_non_TniQ	XP_054912125	oocyte zinc finger protein XlCOF6-like, partial [Poeciliopsis prolifica]	Poeciliopsis prolifica	0.5705	0.4303	8.20894e-70	335
MBD3216128.1_non_TniQ	XP_041843849	gastrula zinc finger protein XlCGF8.2DB-like isoform X4 [Melanotaenia boesemani]	Melanotaenia boesemani	0.5727	0.4325	1.22039e-69	286
MBD3216128.1_non_TniQ	XP_068076514	gastrula zinc finger protein XlCGF57.1-like [Danio rerio]	Danio rerio	0.5727	0.4484	1.8931e-69	296
MBD3216128.1_non_TniQ	XP_009050644	hypothetical protein LOTGIDRAFT_180523 [Lottia gigantea] >gb|ESO98647.1| hypothetical protein LOTGIDRAFT_180523 [Lottia gigantea]	Lottia gigantea	0.5818	0.4375	2.61469e-68	276
MBD3216128.1_non_TniQ	XP_056311367	gastrula zinc finger protein XlCGF57.1-like isoform X2 [Danio aesculapii]	Danio aesculapii	0.5727	0.4563	1.13847e-67	657
MBD3216128.1_non_TniQ	XP_041851335	gastrula zinc finger protein XlCGF57.1-like [Melanotaenia boesemani]	Melanotaenia boesemani	0.5727	0.4246	1.68544e-67	426
MBD3216128.1_non_TniQ	XP_068073803	gastrula zinc finger protein XlCGF57.1-like [Danio rerio]	Danio rerio	0.5682	0.444	3.14247e-67	373
MBD3216128.1_non_TniQ	XP_068075943	oocyte zinc finger protein XlCOF6-like isoform X2 [Danio rerio]	Danio rerio	0.5727	0.4365	6.50521e-67	370
MBD3216128.1_non_TniQ	XP_006879707	PREDICTED: putative zinc finger protein 724-like [Elephantulus edwardii]	Elephantulus edwardii	0.6455	0.4331	6.87262e-67	378
MBU2560175.1_non_TniQ	MBU2560175	TniQ family protein [archaeon]	archaeon	0.9553	1	0	491
MBU2560175.1_non_TniQ	MEE9594328	TniQ family protein [Candidatus Hydrothermarchaeales archaeon]	Candidatus Hydrothermarchaeales archaeon	0.9469	0.5634	2.29657e-129	479
MBU2560175.1_non_TniQ	MBD3216128	hypothetical protein [Promethearchaeota archaeon]	Promethearchaeota archaeon	1.0587	0.2982	1.9754e-44	580
MBU2560175.1_non_TniQ	XP_044141772	gastrula zinc finger protein XlCGF71.1-like, partial [Bufo gargarizans]	Bufo gargarizans	0.5419	0.4021	1.17136e-35	211
MBU2560175.1_non_TniQ	XP_068076318	gastrula zinc finger protein XlCGF57.1-like [Danio rerio]	Danio rerio	0.5447	0.3333	1.14096e-34	289
MBU2560175.1_non_TniQ	XP_044141773	gastrula zinc finger protein XlCGF71.1-like, partial [Bufo gargarizans]	Bufo gargarizans	0.5419	0.3918	1.16524e-34	211
MBU2560175.1_non_TniQ	XP_034613362	LOW QUALITY PROTEIN: zinc finger protein 774-like [Trachemys scripta elegans]	Trachemys scripta elegans	0.5419	0.3866	1.71917e-34	264
MBU2560175.1_non_TniQ	XP_041832482	gastrula zinc finger protein XlCGF57.1-like [Melanotaenia boesemani] >ref|XP_041832483.1| gastrula zinc finger protein XlCGF57.1-like [Melanotaenia boesemani] >ref|XP_041832484.1| gastrula zinc finger protein XlCGF57.1-like [Melanotaenia boesemani] >ref|XP_041832485.1| gastrula zinc finger protein XlCGF57.1-like [Melanotaenia boesemani]	Melanotaenia boesemani	0.5475	0.398	2.11229e-34	588
MBU2560175.1_non_TniQ	XP_029770145	zinc finger protein 572-like [Terrapene triunguis] >ref|XP_029770146.1| zinc finger protein 572-like [Terrapene triunguis]	Terrapene triunguis	0.5419	0.3814	2.89213e-34	237
MBU2560175.1_non_TniQ	XP_057201338	LOW QUALITY PROTEIN: zinc finger protein 850-like [Triplophysa rosa]	Triplophysa rosa	0.5447	0.3949	4.96177e-34	772
MCX9026147.1_non_TniQ	MCX9026147	TniQ family protein [Candidatus Methanoperedens sp.]	Candidatus Methanoperedens sp.	0.9886	1	0	397
MCX9026147.1_non_TniQ	HEY9246461	helix-turn-helix domain-containing protein [Candidatus Methanoperedens sp.]	Candidatus Methanoperedens sp.	0.7376	0.5464	3.58219e-57	528
MCX9026147.1_non_TniQ	WP_348256429	TniQ family protein [Leptolyngbya sp. PL-A3] >gb|MEP1076087.1| TniQ family protein [Leptolyngbya sp. PL-A3]	Leptolyngbya sp. PL-A3	1.0152	0.2397	2.06919e-12	643
MCX9026147.1_non_TniQ	HEV2881373	hypothetical protein [Pyrinomonadaceae bacterium]	Pyrinomonadaceae bacterium	0.616	0.3272	3.9572e-12	234
MCX9026147.1_non_TniQ	HEY9769455	TniQ family protein [Coleofasciculaceae cyanobacterium]	Coleofasciculaceae cyanobacterium	0.9582	0.2262	1.14493e-11	647
MCX9026147.1_non_TniQ	MEL7408152	TniQ family protein [Cyanobacteria bacterium J06558_2]	Cyanobacteria bacterium J06558_2	0.9582	0.2302	4.57501e-11	644
MCX9026147.1_non_TniQ	MDJ0742297	TniQ family protein [Xenococcaceae cyanobacterium MO_167.B27]	Xenococcaceae cyanobacterium MO_167.B27	0.9582	0.2421	1.49187e-10	633
MCX9026147.1_non_TniQ	WP_395161903	TniQ family protein [Paenibacillus sp. TAB 01] >gb|MFH5185413.1| TniQ family protein [Paenibacillus sp. TAB 01]	Paenibacillus sp. TAB 01	0.4981	0.3282	2.04591e-10	523
MCX9026147.1_non_TniQ	WP_294864216	TniQ family protein [uncultured Pseudogulbenkiania sp.]	uncultured Pseudogulbenkiania sp.	1.0038	0.2424	1.12298e-09	634
MCX9026147.1_non_TniQ	WP_056835693	TniQ family protein [Paenibacillus sp. Soil787] >gb|KRF19356.1| hypothetical protein ASG93_32330 [Paenibacillus sp. Soil787]	Paenibacillus sp. Soil787	0.4411	0.319	4.46482e-09	605
MCY3410933.1_non_TniQ	MCY3410933	TniQ family protein [Candidatus Heimdallarchaeota archaeon]	Candidatus Heimdallarchaeota archaeon	1	0.9874	0	553
MCY3410933.1_non_TniQ	MDH5645632	hypothetical protein [Candidatus Heimdallarchaeota archaeon]	Candidatus Heimdallarchaeota archaeon	0.3794	0.2517	1.11039e-07	168
MCY3410933.1_non_TniQ	KAF0710864	MULE domain-containing protein [Aphis craccivora]	Aphis craccivora (aphid)	0.3518	0.3286	7.21489e-07	800
MCY3410933.1_non_TniQ	CAH8568478	unnamed protein product [Heterobilharzia americana]	Heterobilharzia americana	0.2613	0.2981	1.88856e-06	549
MCY3410933.1_non_TniQ	CAH1269571	CTCF [Branchiostoma lanceolatum]	Branchiostoma lanceolatum	0.2111	0.3929	4.44033e-06	857
MCY3410933.1_non_TniQ	CAH1269568	CTCF [Branchiostoma lanceolatum]	Branchiostoma lanceolatum	0.2111	0.3929	4.51927e-06	857
MCY3410933.1_non_TniQ	XP_066290943	transcriptional repressor CTCF-like isoform X2 [Branchiostoma lanceolatum]	Branchiostoma lanceolatum	0.196	0.4103	4.55927e-06	857
MCY3410933.1_non_TniQ	XP_066290944	transcriptional repressor CTCF-like isoform X3 [Branchiostoma lanceolatum]	Branchiostoma lanceolatum	0.196	0.4103	4.63089e-06	852
MCY3410933.1_non_TniQ	XP_066290942	transcriptional repressor CTCF-like isoform X1 [Branchiostoma lanceolatum]	Branchiostoma lanceolatum	0.196	0.4103	4.64219e-06	858
MCY3410933.1_non_TniQ	CAH1269570	CTCF [Branchiostoma lanceolatum]	Branchiostoma lanceolatum	0.196	0.4103	4.67187e-06	852
HKM75395.1_non_TniQ	HKM75395	TniQ family protein [Candidatus Bathyarchaeia archaeon]	Candidatus Bathyarchaeia archaeon	0.9408	1	0	452
HKM75395.1_non_TniQ	MDG6923593	TniQ family protein [Nitrososphaerota archaeon]	Nitrososphaerota archaeon	0.9315	0.2809	1.48077e-25	439
HKM75395.1_non_TniQ	CAF0906524	unnamed protein product [Rotaria sordida] >emb|CAF3520107.1| unnamed protein product [Rotaria sordida]	Rotaria sordida	0.4019	0.2403	0.0454457	1157
HKM75395.1_non_TniQ	CAF0822067	unnamed protein product [Rotaria sordida] >emb|CAF4008380.1| unnamed protein product [Rotaria sordida]	Rotaria sordida	0.4019	0.2403	0.0522808	1214
HKM75395.1_non_TniQ	CAF0862561	unnamed protein product [Rotaria sordida] >emb|CAF0884435.1| unnamed protein product [Rotaria sordida]	Rotaria sordida	0.4019	0.2403	0.054218	1156
HKM75395.1_non_TniQ	CAF3670009	unnamed protein product [Rotaria sordida]	Rotaria sordida	0.4019	0.2403	0.0542257	1157
HKM75395.1_non_TniQ	CAF0940781	unnamed protein product [Rotaria sordida]	Rotaria sordida	0.4019	0.2403	0.0556813	1157
HKM75395.1_non_TniQ	CAF0885143	unnamed protein product [Rotaria sordida]	Rotaria sordida	0.4019	0.2403	0.0581864	1156
HMF34238.1_non_TniQ	HMF34238	TniQ family protein [Promethearchaeia archaeon]	Promethearchaeia archaeon	0.9467	0.969	0	493
HMF34238.1_non_TniQ	NVM54051	TniQ family protein [Candidatus Helarchaeota archaeon]	Candidatus Helarchaeota archaeon	0.4373	0.3415	5.05736e-21	729
HMF34238.1_non_TniQ	MFQ5980898	TniQ family protein [Candidatus Heimdallarchaeota archaeon]	Candidatus Heimdallarchaeota archaeon	0.456	0.3275	5.60538e-18	940
HMF34238.1_non_TniQ	MFQ5980897	TniQ family protein [Candidatus Heimdallarchaeota archaeon]	Candidatus Heimdallarchaeota archaeon	0.456	0.3392	9.92326e-18	606
HMF34238.1_non_TniQ	WP_055242761	MULTISPECIES: DUF4383 domain-containing protein [Arthrobacter] >gb|KPN16414.1| hypothetical protein AO716_16235 [Arthrobacter sp. Edens01] >gb|MSR99123.1| DUF4383 domain-containing protein [Arthrobacter sp. BL-252-APC-1A] >gb|XKG43762.1| DUF4383 domain-containing protein [Arthrobacter luteolus]	Arthrobacter luteolus	0.2507	0.3191	1.63709	167
HMF34238.1_non_TniQ	CAK7034332	MAG: hypothetical protein MESAZ_00454 [Saezia sanguinis]	Saezia sanguinis	0.136	0.3922	5.38509	60
HMF34238.1_non_TniQ	RUS67558	hypothetical protein CUZ56_00032 [Saezia sanguinis]	Saezia sanguinis	0.136	0.3922	5.71259	60
MEE9594328.1_non_TniQ	MEE9594328	TniQ family protein [Candidatus Hydrothermarchaeales archaeon]	Candidatus Hydrothermarchaeales archaeon	0.9855	1	0	479
MEE9594328.1_non_TniQ	MBU2560175	TniQ family protein [archaeon]	archaeon	0.9798	0.5634	3.37123e-129	491
MEE9594328.1_non_TniQ	MBD3216128	hypothetical protein [Promethearchaeota archaeon]	Promethearchaeota archaeon	1.0405	0.3028	8.9781e-44	580
MEE9594328.1_non_TniQ	XP_051747755	gastrula zinc finger protein XlCGF8.2DB-like isoform X4 [Ctenopharyngodon idella]	Ctenopharyngodon idella	0.5896	0.3971	8.85418e-36	383
MEE9594328.1_non_TniQ	XP_051747756	gastrula zinc finger protein XlCGF8.2DB-like isoform X5 [Ctenopharyngodon idella] >ref|XP_051747757.1| gastrula zinc finger protein XlCGF8.2DB-like isoform X5 [Ctenopharyngodon idella]	Ctenopharyngodon idella	0.5896	0.3971	1.6586e-35	341
MEE9594328.1_non_TniQ	XP_044140198	zinc finger protein OZF-like isoform X2 [Bufo gargarizans]	Bufo gargarizans	0.5896	0.4069	1.12643e-34	508
MEE9594328.1_non_TniQ	XP_044140197	zinc finger protein OZF-like isoform X1 [Bufo gargarizans]	Bufo gargarizans	0.5896	0.4069	1.32354e-34	550
MEE9594328.1_non_TniQ	XP_050963972	gastrula zinc finger protein XlCGF8.2DB [Labeo rohita] >gb|KAI2665894.1| hypothetical protein H4Q32_023007 [Labeo rohita]	Labeo rohita	0.5665	0.4082	6.4067e-34	359
MEE9594328.1_non_TniQ	XP_056415832	zinc finger protein OZF-like isoform X1 [Hyla sarda] >ref|XP_056415833.1| zinc finger protein OZF-like isoform X1 [Hyla sarda] >ref|XP_056415834.1| zinc finger protein OZF-like isoform X1 [Hyla sarda]	Hyla sarda	0.5723	0.399	6.75049e-34	493
MEE9594328.1_non_TniQ	XP_040278915	zinc finger protein 501-like isoform X1 [Bufo bufo]	Bufo bufo	0.5896	0.3971	1.53636e-33	504
MEM0143180.1_non_TniQ	MEM0143180	TniQ family protein [Candidatus Parvarchaeum sp.]	Candidatus Parvarchaeum sp.	0.9626	1	1.01542e-126	349
MEM0143180.1_non_TniQ	MCE2731634	TniQ family protein [Rickettsiaceae bacterium]	Rickettsiaceae bacterium	0.9626	0.9944	1.58764e-125	352
MEM0143180.1_non_TniQ	NDB83430	hypothetical protein [Alphaproteobacteria bacterium]	Alphaproteobacteria bacterium	0.7005	0.6718	2.54102e-51	407
MEM0143180.1_non_TniQ	MEY4332304	hypothetical protein [Bacteroidota bacterium]	Bacteroidota bacterium	0.7005	0.6641	4.34028e-51	407
MEM0143180.1_non_TniQ	MFN6414695	TniQ family protein [Pseudomonadota bacterium]	Pseudomonadota bacterium	0.7112	0.3759	7.26787e-21	399
MEM0143180.1_non_TniQ	WP_233474985	hypothetical protein [Azospirillum agricola] >gb|MBP2233489.1| hypothetical protein [Azospirillum agricola]	Azospirillum agricola	0.754	0.3617	1.01871e-15	205
MEM0143180.1_non_TniQ	MBM3465059	TniQ family protein [Armatimonadota bacterium]	Armatimonadota bacterium	0.8235	0.3052	1.56416e-10	396
MEM0143180.1_non_TniQ	WP_058874024	TniQ family protein [Kocuria rosea] >gb|KUG58513.1| transposase [Kocuria rosea subsp. polaris]	Kocuria rosea subsp. polaris	0.6952	0.2846	1.59622e-10	422
MEM0143180.1_non_TniQ	WP_277552221	TniQ family protein [Kocuria oceani] >gb|MFC4902763.1| TniQ family protein [Kocuria oceani] >gb|MFC6255469.1| TniQ family protein [Kocuria oceani]	Kocuria oceani	0.754	0.2695	9.65938e-10	422
MEM0143180.1_non_TniQ	WP_006590977	TniQ family protein [Kineosphaera limosa] >gb|NYE03107.1| hypothetical protein [Kineosphaera limosa] >dbj|GAB94444.1| TniQ family protein [Kineosphaera limosa NBRC 100340]	Kineosphaera limosa NBRC 100340	0.6203	0.3362	2.79281e-09	419
MEM4367629.1_non_TniQ	MEM4367629	TniQ family protein [Candidatus Anstonellales archaeon]	Candidatus Anstonellales archaeon	0.9152	1	0	491
MEM4367629.1_non_TniQ	MEM4134691	hypothetical protein [Candidatus Micrarchaeia archaeon]	Candidatus Micrarchaeia archaeon	0.4708	0.9503	2.08013e-106	161
MEM4367629.1_non_TniQ	MEM4368518	hypothetical protein [Candidatus Anstonellales archaeon]	Candidatus Anstonellales archaeon	0.2339	0.925	3.38226e-43	80
MEM4367629.1_non_TniQ	WP_229529818	TniQ family protein [Planctobacterium marinum] >gb|MCC2606572.1| TniQ family protein [Planctobacterium marinum] >gb|MFC3648225.1| TniQ family protein [Planctobacterium marinum]	Planctobacterium marinum	0.4678	0.2688	2.14117e-07	368
MEM4367629.1_non_TniQ	WP_261244093	TniQ family protein [Arcobacter lacus] >gb|MCT7911487.1| TniQ family protein [Arcobacter lacus]	Arcobacter lacus	0.7164	0.2327	7.84999e-07	371
MEM4367629.1_non_TniQ	WP_366193767	TniQ family protein [Aliarcobacter butzleri] >gb|MEV9643965.1| TniQ family protein [Aliarcobacter butzleri]	Aliarcobacter butzleri	0.6111	0.2727	9.23418e-07	381
MEM4367629.1_non_TniQ	WP_323592222	TniQ family protein [Aliarcobacter butzleri]	Aliarcobacter butzleri	0.7339	0.2231	4.66982e-06	371
MEM4367629.1_non_TniQ	WP_050071206	TniQ family protein [Aliarcobacter butzleri] >gb|KLE06649.1| hypothetical protein AF78_02595 [Aliarcobacter butzleri L353] >gb|MCG3712139.1| TniQ family protein [Aliarcobacter butzleri]	Aliarcobacter butzleri	0.7281	0.2289	9.47703e-06	371
MEM4367629.1_non_TniQ	WP_301375339	TniQ family protein [Aliarcobacter butzleri] >gb|MDN5073245.1| TniQ family protein [Aliarcobacter butzleri] >gb|MDN5122065.1| TniQ family protein [Aliarcobacter butzleri]	Aliarcobacter butzleri	0.7953	0.2279	1.5328e-05	377
MEM4367629.1_non_TniQ	WP_366164817	TniQ family protein [Aliarcobacter butzleri] >gb|MEV9498201.1| TniQ family protein [Aliarcobacter butzleri]	Aliarcobacter butzleri	0.6959	0.2521	1.85778e-05	384
MEM4739948.1_non_TniQ	MEM4739948	TniQ family protein [Zestosphaera sp.]	Zestosphaera sp.	0.9157	0.9956	7.851e-159	390
MEM4739948.1_non_TniQ	MEM1803835	TniQ family protein [Desulfurococcaceae archaeon]	Desulfurococcaceae archaeon	0.9076	0.7965	1.63473e-122	404
MEM4739948.1_non_TniQ	WP_022670411	TniQ family protein [Hippea alviniae]	Hippea alviniae	0.9116	0.4714	2.74199e-65	391
MEM4739948.1_non_TniQ	TCK03840	TniQ protein [Phorcysia thermohydrogeniphila]	Phorcysia thermohydrogeniphila	0.9116	0.467	1.09287e-64	353
MEM4739948.1_non_TniQ	WP_132526718	TniQ family protein [Phorcysia thermohydrogeniphila]	Phorcysia thermohydrogeniphila	0.9116	0.467	3.3447e-64	393
MEM4739948.1_non_TniQ	WP_201334993	MULTISPECIES: TniQ family protein [unclassified Nitratiruptor] >dbj|BCD59442.1| hypothetical protein NitYY0810_C0178 [Nitratiruptor sp. YY08-10] >dbj|BCD63366.1| hypothetical protein NitYY0814_C0178 [Nitratiruptor sp. YY08-14]	Nitratiruptor sp. YY08-14	0.9237	0.3478	1.0858e-35	402
MEM4739948.1_non_TniQ	WP_187648737	TniQ family protein [Nitrosophilus labii]	Nitrosophilus labii	0.9237	0.3261	3.56118e-32	402
MEM4739948.1_non_TniQ	WP_187647753	TniQ family protein [Nitrosophilus labii]	Nitrosophilus labii	0.9237	0.3261	3.71258e-32	402
MEM4739948.1_non_TniQ	HBT98133	hypothetical protein [Sulfurihydrogenibium sp.]	Sulfurihydrogenibium sp.	0.9478	0.3517	1.3255e-30	280
MEM4739948.1_non_TniQ	WP_012458952	TniQ family protein [Sulfurihydrogenibium sp. YO3AOP1] >gb|ACD65862.1| hypothetical protein SYO3AOP1_0217 [Sulfurihydrogenibium sp. YO3AOP1]	Sulfurihydrogenibium sp. YO3AOP1	0.9478	0.3517	1.48827e-29	433
MEM5777935.1_non_TniQ	MEM5777935	TniQ family protein [Candidatus Aenigmatarchaeota archaeon]	Candidatus Aenigmatarchaeota archaeon	0.9504	0.9839	4.509e-173	408
MEM5777935.1_non_TniQ	WP_022670411	TniQ family protein [Hippea alviniae]	Hippea alviniae	0.8779	0.2826	3.79009e-22	391
MEM5777935.1_non_TniQ	TCK03840	TniQ protein [Phorcysia thermohydrogeniphila]	Phorcysia thermohydrogeniphila	0.9084	0.2773	1.14473e-20	353
MEM5777935.1_non_TniQ	WP_132526718	TniQ family protein [Phorcysia thermohydrogeniphila]	Phorcysia thermohydrogeniphila	0.9084	0.2773	2.29057e-20	393
MEM5777935.1_non_TniQ	WP_187647753	TniQ family protein [Nitrosophilus labii]	Nitrosophilus labii	0.8855	0.2931	1.73066e-18	402
MEM5777935.1_non_TniQ	WP_187648737	TniQ family protein [Nitrosophilus labii]	Nitrosophilus labii	0.8855	0.2931	1.81864e-18	402
MEM5777935.1_non_TniQ	MEM1803835	TniQ family protein [Desulfurococcaceae archaeon]	Desulfurococcaceae archaeon	0.855	0.2902	1.90551e-18	404
MEM5777935.1_non_TniQ	MBI5641160	TniQ family protein [Nitrospirota bacterium]	Nitrospirota bacterium	0.8779	0.2609	3.92021e-18	438
MEM5777935.1_non_TniQ	WP_201334993	MULTISPECIES: TniQ family protein [unclassified Nitratiruptor] >dbj|BCD59442.1| hypothetical protein NitYY0810_C0178 [Nitratiruptor sp. YY08-10] >dbj|BCD63366.1| hypothetical protein NitYY0814_C0178 [Nitratiruptor sp. YY08-14]	Nitratiruptor sp. YY08-14	0.8893	0.2961	1.27754e-17	402
MEM5777935.1_non_TniQ	WP_004513609	TniQ family protein [Geobacter metallireducens] >gb|ABB33264.1| hypothetical protein Gmet_3049 [Geobacter metallireducens GS-15] >gb|EHP85842.1| hypothetical protein GeomeDRAFT_2229 [Geobacter metallireducens RCH3]	Geobacter metallireducens RCH3	0.7977	0.2584	5.1477e-15	397
MDH5646580.1_non_TniQ	MDH5646580	TniQ family protein [Candidatus Heimdallarchaeota archaeon]	Candidatus Heimdallarchaeota archaeon	0.964	1	2.56581e-92	291
MDH5646580.1_non_TniQ	HLO94924	DUF4178 domain-containing protein [Burkholderiaceae bacterium]	Burkholderiaceae bacterium	0.6115	0.2824	4.14704	527
