## Supplementary Table 4 for "Tn7 family bacterial transposons known for tightly controlled target site selection are distributed across Asgard and archaeal groups"

### Sheet: SupplementaryTable4
Supplementary Table 4 | NCBI BLAST output of Homo sapiens C2H2-ZnFs.
identifier	accession	description	scientific_name	query_coverage	percent_identity	e_value	accession_length
Homo_sapiens-ZXD-28274709	NP_009087	zinc finger X-linked protein ZXDA [Homo sapiens] >sp|P98168.2| RecName: Full=Zinc finger X-linked protein ZXDA [Homo sapiens] >gb|AAH59356.1| Zinc finger, X-linked, duplicated A [Homo sapiens] >gb|KAI3999963.1| zinc finger X-linked duplicated A [Homo sapiens]	Homo sapiens	1	1	0	799
Homo_sapiens-ZXD-28274709	ABZ92265	zinc finger, X-linked, duplicated A, partial [synthetic construct]	synthetic construct	1	0.9987	0	799
Homo_sapiens-ZXD-28274709	KAI2599758	zinc finger X-linked duplicated A [Homo sapiens]	Homo sapiens	1	0.9975	0	799
Homo_sapiens-ZXD-28274709	BAF85375	unnamed protein product [Homo sapiens]	Homo sapiens	1	0.9912	0	799
Homo_sapiens-ZXD-28274709	PNI14017	ZXDA isoform 1 [Pan troglodytes]	Pan troglodytes	1	0.985	0	798
Homo_sapiens-ZXD-28274709	XP_034805551	zinc finger X-linked protein ZXDA isoform X1 [Pan paniscus]	Pan paniscus	0.9987	0.985	0	832
Homo_sapiens-ZXD-28274709	XP_529007	zinc finger X-linked protein ZXDA [Pan troglodytes]	Pan troglodytes	1	0.9837	0	826
Homo_sapiens-ZXD-28274709	XP_034805552	zinc finger X-linked protein ZXDA isoform X2 [Pan paniscus]	Pan paniscus	1	0.9837	0	826
Homo_sapiens-ZXD-28274709	NP_009088	zinc finger X-linked protein ZXDB [Homo sapiens] >sp|P98169.2| RecName: Full=Zinc finger X-linked protein ZXDB [Homo sapiens] >gb|AAI57079.1| Zinc finger, X-linked, duplicated B [synthetic construct] >gb|EAW93246.1| zinc finger, X-linked, duplicated B [Homo sapiens] >gb|KAI2599757.1| zinc finger X-linked duplicated B [Homo sapiens] >gb|KAI3999962.1| zinc finger X-linked duplicated B [Homo sapiens…	Homo sapiens	1.005	0.9614	0	803
Homo_sapiens-ZXD-28274709	XP_016799430	zinc finger X-linked protein ZXDB [Pan troglodytes] >gb|PNI14019.1| ZXDB isoform 1 [Pan troglodytes]	Pan troglodytes	1.005	0.9577	0	801
Homo_sapiens-ZFP362-38570115	NP_001357141	zinc finger protein 362 [Homo sapiens] >ref|NP_689706.2| zinc finger protein 362 [Homo sapiens] >ref|XP_016814110.1| zinc finger protein 362 isoform X2 [Pan troglodytes] >ref|XP_030869741.1| zinc finger protein 362 isoform X3 [Gorilla gorilla gorilla] >ref|XP_047303065.1| zinc finger protein 362 isoform X2 [Homo sapiens] >ref|XP_054190607.1| zinc finger protein 362 isoform X2 [Homo sapiens] >ref|…	Homo sapiens	1	1	0	420
Homo_sapiens-ZFP362-38570115	XP_030679218	zinc finger protein 362 isoform X2 [Nomascus leucogenys] >ref|XP_030679219.1| zinc finger protein 362 isoform X2 [Nomascus leucogenys] >ref|XP_030679220.1| zinc finger protein 362 isoform X2 [Nomascus leucogenys] >ref|XP_032016041.1| zinc finger protein 362 isoform X3 [Hylobates moloch] >ref|XP_055110891.1| zinc finger protein 362 isoform X1 [Symphalangus syndactylus] >ref|XP_063484049.1| zinc fi…	Symphalangus syndactylus	1	0.9976	0	420
Homo_sapiens-ZFP362-38570115	XP_034816594	zinc finger protein 362 isoform X2 [Pan paniscus] >ref|XP_063449122.1| zinc finger protein 362 isoform X2 [Pan paniscus] >ref|XP_063449124.1| zinc finger protein 362 isoform X2 [Pan paniscus]	Pan paniscus	1	0.9976	0	420
Homo_sapiens-ZFP362-38570115	NP_001248227	zinc finger protein 362 [Macaca mulatta] >ref|XP_011761620.1| zinc finger protein 362 isoform X2 [Macaca nemestrina] >ref|XP_011935006.1| PREDICTED: zinc finger protein 362 isoform X2 [Cercocebus atys] >ref|XP_017740038.1| PREDICTED: zinc finger protein 362 isoform X1 [Rhinopithecus bieti] >ref|XP_025224461.1| zinc finger protein 362 [Theropithecus gelada] >ref|XP_028699808.1| zinc finger protein…	Macaca nemestrina	1	0.9952	0	420
Homo_sapiens-ZFP362-38570115	AAL55863	unknown [Homo sapiens]	Homo sapiens	1	0.9976	0	420
Homo_sapiens-ZFP362-38570115	XP_024091661	zinc finger protein 362 isoform X1 [Pongo abelii] >ref|XP_054319945.1| zinc finger protein 362 isoform X1 [Pongo pygmaeus] >ref|XP_054394153.1| zinc finger protein 362 isoform X1 [Pongo abelii] >ref|XP_063522303.1| zinc finger protein 362 isoform X1 [Pongo pygmaeus] >gb|PNJ90052.1| ZNF362 isoform 1 [Pongo abelii] >gb|PNJ90053.1| ZNF362 isoform 2 [Pongo abelii]	Pongo abelii	1	0.9952	0	420
Homo_sapiens-ZFP362-38570115	XP_023088017	zinc finger protein 362 isoform X1 [Piliocolobus tephrosceles]	Piliocolobus tephrosceles	1	0.9929	0	420
Homo_sapiens-ZFP362-38570115	XP_005317835	zinc finger protein 362 [Ictidomys tridecemlineatus] >ref|XP_026262632.1| zinc finger protein 362 isoform X1 [Urocitellus parryii] >ref|XP_040144268.1| zinc finger protein 362 [Ictidomys tridecemlineatus] >gb|KAG3282674.1| hypothetical protein H1C71_033278 [Ictidomys tridecemlineatus]	Ictidomys tridecemlineatus	1	0.9905	0	420
Homo_sapiens-ZFP362-38570115	XP_003471146	zinc finger protein 362 isoform X1 [Cavia porcellus] >ref|XP_004641050.1| zinc finger protein 362 isoform X1 [Octodon degus] >ref|XP_004850956.1| zinc finger protein 362 [Heterocephalus glaber] >ref|XP_005395166.1| PREDICTED: zinc finger protein 362 [Chinchilla lanigera] >ref|XP_010643510.1| zinc finger protein 362 isoform X2 [Fukomys damarensis] >ref|XP_023421400.1| zinc finger protein 362 isofo…	Octodon degus	1.0048	0.9882	0	422
Homo_sapiens-ZFP362-38570115	XP_002750636	zinc finger protein 362 isoform X1 [Callithrix jacchus] >ref|XP_017383468.1| zinc finger protein 362 isoform X1 [Cebus imitator] >ref|XP_017383469.1| zinc finger protein 362 isoform X1 [Cebus imitator] >ref|XP_017830022.1| zinc finger protein 362 isoform X1 [Callithrix jacchus] >ref|XP_017830023.1| zinc finger protein 362 isoform X1 [Callithrix jacchus] >ref|XP_021532813.1| zinc finger protein 36…	Aotus nancymaae	1	0.9929	0	418
Homo_sapiens-FEZ-157388917	NP_060478	fez family zinc finger protein 2 [Homo sapiens] >ref|XP_003273691.1| fez family zinc finger protein 2 [Nomascus leucogenys] >ref|XP_032005289.1| fez family zinc finger protein 2 [Hylobates moloch] >sp|Q8TBJ5.2| RecName: Full=Fez family zinc finger protein 2; AltName: Full=Forebrain embryonic zinc finger-like protein 2; AltName: Full=Zinc finger protein 312; AltName: Full=Zinc finger protein Fez-l…	Homo sapiens	1	1	0	459
Homo_sapiens-FEZ-157388917	XP_003811654	fez family zinc finger protein 2 [Pan paniscus] >ref|XP_063458859.1| fez family zinc finger protein 2 [Pan paniscus]	Pan paniscus	1.0022	0.9978	0	460
Homo_sapiens-FEZ-157388917	XP_023055490	fez family zinc finger protein 2 isoform X2 [Piliocolobus tephrosceles]	Piliocolobus tephrosceles	1.0044	0.9957	0	461
Homo_sapiens-FEZ-157388917	AAH22464	FEZ family zinc finger 2 [Homo sapiens]	Homo sapiens	1	0.9956	0	459
Homo_sapiens-FEZ-157388917	XP_026302623	fez family zinc finger protein 2 isoform X1 [Piliocolobus tephrosceles]	Piliocolobus tephrosceles	1.0044	0.9957	0	503
Homo_sapiens-FEZ-157388917	KAK2091616	Fez zinc finger protein 2 [Saguinus oedipus]	Saguinus oedipus	1.0044	0.9935	0	461
Homo_sapiens-FEZ-157388917	XP_012318269	fez family zinc finger protein 2 [Aotus nancymaae] >ref|XP_012318270.1| fez family zinc finger protein 2 [Aotus nancymaae] >ref|XP_012318271.1| fez family zinc finger protein 2 [Aotus nancymaae] >ref|XP_032146220.1| fez family zinc finger protein 2 isoform X2 [Sapajus apella]	Sapajus apella	1.0065	0.9935	0	462
Homo_sapiens-FEZ-157388917	XP_010356135	fez family zinc finger protein 2 [Rhinopithecus roxellana] >ref|XP_016796925.1| fez family zinc finger protein 2 isoform X2 [Pan troglodytes] >ref|XP_017709714.1| PREDICTED: fez family zinc finger protein 2 isoform X2 [Rhinopithecus bieti] >ref|XP_030865325.1| fez family zinc finger protein 2 [Gorilla gorilla gorilla] >ref|XP_055115334.1| fez family zinc finger protein 2 [Symphalangus syndactylus…	Pan troglodytes	1	0.9978	0	458
Homo_sapiens-FEZ-157388917	XP_032146217	fez family zinc finger protein 2 isoform X1 [Sapajus apella] >ref|XP_032146218.1| fez family zinc finger protein 2 isoform X1 [Sapajus apella]	Sapajus apella	1.0065	0.9935	0	504
Homo_sapiens-FEZ-157388917	XP_017382884	fez family zinc finger protein 2 isoform X2 [Cebus imitator]	Cebus imitator	1.0087	0.9914	0	463
Homo_sapiens-GFI-71037377	NP_001120687	zinc finger protein Gfi-1 [Homo sapiens] >ref|NP_001120688.1| zinc finger protein Gfi-1 [Homo sapiens] >ref|NP_005254.2| zinc finger protein Gfi-1 [Homo sapiens] >ref|XP_005270806.1| zinc finger protein Gfi-1 isoform X1 [Homo sapiens] >ref|XP_011539547.1| zinc finger protein Gfi-1 isoform X1 [Homo sapiens] >ref|XP_011539548.1| zinc finger protein Gfi-1 isoform X1 [Homo sapiens] >ref|XP_054191952.…	synthetic construct	1	1	0	422
Homo_sapiens-GFI-71037377	BAG53846	unnamed protein product [Homo sapiens]	Homo sapiens	1	0.9976	0	422
Homo_sapiens-GFI-71037377	XP_016777907	zinc finger protein Gfi-1 isoform X1 [Pan troglodytes] >ref|XP_016777909.1| zinc finger protein Gfi-1 isoform X1 [Pan troglodytes] >ref|XP_016777910.1| zinc finger protein Gfi-1 isoform X1 [Pan troglodytes] >ref|XP_024786327.2| zinc finger protein Gfi-1 [Pan paniscus] >gb|PNI58909.1| GFI1 isoform 1 [Pan troglodytes] >gb|PNI58910.1| GFI1 isoform 2 [Pan troglodytes] >gb|PNI58911.1| GFI1 isoform 3 […	Pan troglodytes	1	0.9976	0	422
Homo_sapiens-GFI-71037377	BAG72571	growth factor independent 1 transcription repressor, partial [synthetic construct]	synthetic construct	1	0.9953	0	422
Homo_sapiens-GFI-71037377	BAD92843	Zinc finger protein Gfi-1 variant, partial [Homo sapiens]	Homo sapiens	1	0.9953	0	434
Homo_sapiens-GFI-71037377	XP_023086813	zinc finger protein Gfi-1 [Piliocolobus tephrosceles] >ref|XP_023086814.2| zinc finger protein Gfi-1 [Piliocolobus tephrosceles] >ref|XP_023086815.2| zinc finger protein Gfi-1 [Piliocolobus tephrosceles] >ref|XP_023086817.2| zinc finger protein Gfi-1 [Piliocolobus tephrosceles] >ref|XP_023086818.2| zinc finger protein Gfi-1 [Piliocolobus tephrosceles]	Piliocolobus tephrosceles	1	0.9953	0	422
Homo_sapiens-GFI-71037377	NP_001252950	zinc finger protein Gfi-1 [Macaca mulatta] >ref|XP_003892250.1| zinc finger protein Gfi-1 isoform X1 [Papio anubis] >ref|XP_003892251.1| zinc finger protein Gfi-1 isoform X1 [Papio anubis] >ref|XP_005542776.1| zinc finger protein Gfi-1 isoform X1 [Macaca fascicularis] >ref|XP_011746018.1| zinc finger protein Gfi-1 [Macaca nemestrina] >ref|XP_011746019.1| zinc finger protein Gfi-1 [Macaca nemestri…	Macaca fascicularis	1	0.9953	0	422
Homo_sapiens-GFI-71037377	XP_010351745	zinc finger protein Gfi-1 [Rhinopithecus roxellana] >ref|XP_010351753.1| zinc finger protein Gfi-1 [Rhinopithecus roxellana] >ref|XP_010351761.1| zinc finger protein Gfi-1 [Rhinopithecus roxellana] >ref|XP_017718828.1| PREDICTED: zinc finger protein Gfi-1 [Rhinopithecus bieti] >ref|XP_017718829.1| PREDICTED: zinc finger protein Gfi-1 [Rhinopithecus bieti] >ref|XP_017718830.1| PREDICTED: zinc fing…	Semnopithecus entellus	1	0.9953	0	422
Homo_sapiens-GFI-71037377	XP_011795370	PREDICTED: zinc finger protein Gfi-1 [Colobus angolensis palliatus] >ref|XP_011795371.1| PREDICTED: zinc finger protein Gfi-1 [Colobus angolensis palliatus] >ref|XP_011795372.1| PREDICTED: zinc finger protein Gfi-1 [Colobus angolensis palliatus] >ref|XP_011795373.1| PREDICTED: zinc finger protein Gfi-1 [Colobus angolensis palliatus]	Colobus angolensis palliatus	1	0.9929	0	422
Homo_sapiens-GFI-71037377	XP_024111286	zinc finger protein Gfi-1 [Pongo abelii] >ref|XP_054332251.1| zinc finger protein Gfi-1 [Pongo pygmaeus] >ref|XP_054332258.1| zinc finger protein Gfi-1 [Pongo pygmaeus] >ref|XP_054332264.1| zinc finger protein Gfi-1 [Pongo pygmaeus] >ref|XP_054332273.1| zinc finger protein Gfi-1 [Pongo pygmaeus] >ref|XP_054332281.1| zinc finger protein Gfi-1 [Pongo pygmaeus] >ref|XP_054332288.1| zinc finger prote…	Pongo abelii	1	0.9929	0	422
Homo_sapiens-MTF1-112790163	NP_005946	metal regulatory transcription factor 1 [Homo sapiens] >ref|XP_011539793.1| metal regulatory transcription factor 1 isoform X1 [Homo sapiens] >ref|XP_047277126.1| metal regulatory transcription factor 1 isoform X1 [Homo sapiens] >ref|XP_054192672.1| metal regulatory transcription factor 1 isoform X1 [Homo sapiens] >sp|Q14872.2| RecName: Full=Metal regulatory transcription factor 1; AltName: Full=…	Homo sapiens	1	1	0	753
Homo_sapiens-MTF1-112790163	XP_003815530	metal regulatory transcription factor 1 isoform X1 [Pan paniscus] >ref|XP_009451322.1| metal regulatory transcription factor 1 isoform X1 [Pan troglodytes] >ref|XP_016806813.1| metal regulatory transcription factor 1 isoform X1 [Pan troglodytes] >ref|XP_054951170.1| metal regulatory transcription factor 1 isoform X1 [Pan paniscus] >gb|PNI52348.1| MTF1 isoform 1 [Pan troglodytes]	Pan troglodytes	1	0.9973	0	753
Homo_sapiens-MTF1-112790163	CAA55363	metal-regulatory transcription factor [Homo sapiens]	Homo sapiens	1	0.9987	0	753
Homo_sapiens-MTF1-112790163	XP_004025540	metal regulatory transcription factor 1 isoform X1 [Gorilla gorilla gorilla] >ref|XP_018871207.1| metal regulatory transcription factor 1 isoform X1 [Gorilla gorilla gorilla] >ref|XP_055213020.1| metal regulatory transcription factor 1 isoform X1 [Gorilla gorilla gorilla]	Gorilla gorilla gorilla	1	0.996	0	753
Homo_sapiens-MTF1-112790163	XP_055111225	metal regulatory transcription factor 1 isoform X1 [Symphalangus syndactylus] >ref|XP_055111226.1| metal regulatory transcription factor 1 isoform X1 [Symphalangus syndactylus]	Symphalangus syndactylus	1	0.9947	0	753
Homo_sapiens-MTF1-112790163	XP_032016192	metal regulatory transcription factor 1 isoform X1 [Hylobates moloch] >ref|XP_058299560.1| metal regulatory transcription factor 1 isoform X1 [Hylobates moloch]	Hylobates moloch	1	0.9947	0	753
Homo_sapiens-MTF1-112790163	XP_030679329	metal regulatory transcription factor 1 [Nomascus leucogenys]	Nomascus leucogenys	1	0.9934	0	753
Homo_sapiens-MTF1-112790163	XP_063483983	metal regulatory transcription factor 1 isoform X2 [Symphalangus syndactylus]	Symphalangus syndactylus	1	0.9934	0	752
Homo_sapiens-MTF1-112790163	XP_054350677	metal regulatory transcription factor 1 isoform X1 [Pongo pygmaeus] >ref|XP_054350695.1| metal regulatory transcription factor 1 isoform X1 [Pongo pygmaeus] >ref|XP_063513505.1| metal regulatory transcription factor 1 isoform X1 [Pongo pygmaeus] >gb|PNJ89878.1| MTF1 isoform 1 [Pongo abelii]	Pongo abelii	1	0.992	0	752
Homo_sapiens-MTF1-112790163	XP_058299561	metal regulatory transcription factor 1 isoform X2 [Hylobates moloch]	Hylobates moloch	1	0.9934	0	752
