## Supplementary Table 7 for "Tn7 family bacterial transposons known for tightly controlled target site selection are distributed across Asgard and archaeal groups"

### Sheet: SupplementaryTableX
Supplementary Table 7 | Plasmids and strains used in this study.
Function	Name	Description	Source	Figures	Marker	Sequence
Testing the requirements and insertion pattern of Ca. Heimdallarchaeota transposon.	pOPO1148	pTA106-Heimdall-Donor-KanR, donor plasmid with mini-transposon of archaeal element.	This study	Figures 4B, 5A	Kan	GGCTGTTGATGATACCGCTGCCTTACTGGGTGCATTAGCCAGTCTGAATGACCTGTCACGGGATAATCCGAAGTGGTCAGACTGGAAAATCAGAGGGCAGGAACTGCTGAACAGCAAAAAGTCAGATAGCACCACATAGCAGACCCGCCATAAAACGCCCTGAGAAGCCCGTGACGGGCTTTTCTTGTATTATGGGTAGTTTCCTTGCATGAATCCATAAAAGGCGCCTGTAGTGCCATTTACCCCCATTCACTGCCAGAGCCGTGAGCGCAGCGAACTGAATGTCACGAAAAAGACAGCGACTCAGGTGCCTGATGGTCGGAGACAAAAGGAATATTCAGCGATTTGCCCGAGCTTGCGAGGGTGCTACTTAAGCCTTTAGGGTTTTAAGGTCTGTTT…
	pACYC-plac	Empty vector as control and backbone for transposon gene insertion.	J. Peters Lab	Figures 4C,D, 5A,C, S11A-D	Cam	GCGCCCAATACGCAAACCGCCTCTCCCCGCGCGTTGGCCGATTCATTAATGCAGCTGGCACGACAGGTTTCCCGACTGGAAAGCGGGCAGTGAGCGCAACGCAATTAATGTGAGTTAGCTCACTCATTAGGCACCCCAGGCTTTACACTTTATGCTTCCGGCTCGTATGTTGTGTGGAATTGTGAGCGGATAACAATTTCAAGGAGGTAACAGCTgcaggaggaattcaccatggGGGTCTCCCCATGCGAGAGTAGGGAACTGCCAGGCATCAAATAAAACGAAAGGCTCAGTCGAAAGACTGGGCCTTTCGTTTTATCTGTTGTTTGTCGGTGAACGCTCTCCTGAGTAGGACAAATCCGCCGGGAGCGGATTTGAACGTTGCGAAGCAACGGCCCG…
	pJT406	pACYC-plac-Heimall-TniQ. Codon optimized archaeal element TniQ under lac promoter.	This study	Figures 4C,D, 5A,C, S11A-D	Cam	GCGCCCAATACGCAAACCGCCTCTCCCCGCGCGTTGGCCGATTCATTAATGCAGCTGGCACGACAGGTTTCCCGACTGGAAAGCGGGCAGTGAGCGCAACGCAATTAATGTGAGTTAGCTCACTCATTAGGCACCCCAGGCTTTACACTTTATGCTTCCGGCTCGTATGTTGTGTGGAATTGTGAGCGGATAACAACTGGAGACATTAAGGAGGTTTTTTTATGCACGACGACATATGGCCCATACGGCCTAGCATACAGCCTTTCGAATCCATAAGTAGCTGGATAAAACGTATTTCGGAGAAATACCTAAACGACATCCCCCACCTCCTCAAACTTAATAGCATGCGCAATATCTACGAAGATATTTATGACCTTGATCCTTCAGAAGACATCCTGA…
	pBAD322	Expression vector with pBR322 replicon, arabinose expression system and ampicillin resistance marker (GenBank: DQ119282). As backbone for gene insertion.	J. Cronan Lab, (Cronan, 2006)	construction intermediate	Carb	ATCGATGCATAATGTGCCTGTCAAATGGACGAAGCAGGGATTCTGCAAACCCTATGCTACTCCGTCAAGCCGTCAATTGTCTGATTCGTTACCAATTATGACAACTTGACGGCTACATCATTCACTTTTTCTTCACAACCGGCACGGAACTCGCTCGGGCTGGCCCCGGTGCATTTTTTAAATACCCGCGAGAAATAGAGTTGATCGTCAAAACCAACATTGCGACCGACGGTGGCGATAGGCATCCGGGTGGTGCTCAAAAGCAGCTTCGCCTGGCTGATACGTTGGTCCTCGCGCCAGCTTAAGACGCTAATCCCTAACTGCTGGCGGAAAAGATGTGACAGACGCGACGGCGACAAGCAAACATGCTGTGCGACGCTGGCGATATCAAAATTGCTG…
	pJT405	pBAD322-Heimdall-TnsABC. Codon optimized archaeal element TnsABC.	This study	Figures 4C,D, 5A, S11A-C	Carb	CCGCCATTCAGAGAAGAAACCAATTGTCCATATTGCATCAGACATTGCCGTCACTGCGTCTTTTACTGGCTCTTCTCGCTAACCAAACCGGTAACCCCGCTTATTAAAAGCATTCTGTAACAAAGCGGGACCAAAGCCATGACAAAAACGCGTAACAAAAGTGTCTATAATCACGGCAGAAAAGTCCACATTGATTATTTGCACGGCGTCACACTTTGCTATGCCATAGCATTTTTATCCATAAGATTAGCGGATCCTACCTGACGCTTTTTATCGCAACTCTCTACTGTTTCTCCATCCCGGAAACGTAAGGAGGTTTTTTAATGAACAAGGAAACTATTGATGAGTACCCACACCTGAATTCTGAAACAAAGCGGACTATCAAGAAGGGCCGCAAGG…
	pKD46	Temperature-sensitive plasmid containing RED recombination genes under arabinose inducible control. For making F plasmid derivatives.	J. Peters Lab, (Datsenko and Wanner, 2000)	construction intermediate	Carb	CATCGATTTATTATGACAACTTGACGGCTACATCATTCACTTTTTCTTCACAACCGGCACGGAACTCGCTCGGGCTGGCCCCGGTGCATTTTTTAAATACCCGCGAGAAATAGAGTTGATCGTCAAAACCAACATTGCGACCGACGGTGGCGATAGGCATCCGGGTGGTGCTCAAAAGCAGCTTCGCCTGGCTGATACGTTGGTCCTCGCGCCAGCTTAAGACGCTAATCCCTAACTGCTGGCGGAAAAGATGTGACAGACGCGACGGCGACAAGCAAACATGCTGTGCGACGCTGGCGATATCAAAATTGCTGTCTGCCAGGTGATCGCTGATGTACTGACAAGCCTCGCGTACCCGATTATCCATCGGTGGATGGAGCGACTCGTTAATCGCTTCCA…
	pOPO1150	pTSC29-pOX-Spec-Heimdall-Methylase	This study	construction intermediate	Spec	AAAAAAAACACACAAAGGTCTAGCGGAATTTACAGAGGGTCTAGCAGAATTTACAAGTTTTCCAGCAAAGGTCTAGCAGAATTTACAGATACCCACAACTCAAAGGAAAAGGACTAGTAATTATCATTGACTAGCCCATCTCAATTGGTATAGTGATTAAAATCACCTAGACCAATTGAGATGTATGTCTGAATTAGTTGTTTTCAAAGCAAATGAACTAGCGATTAGTCGCTATGACTTAACGGAGCATGAAACCAAGCTAATTTTATGCTGTGTGGCACTACTCAACCCCACGATTGAAAACCCTACAAGGAAAGAACGGACGGTATCGTTCACTTATAACCAATACGTTCAGATGATGAACATCAGTAGGGAAAATGCTTATGGTGTATTAGCTAA…
	pOPO1222	pTSC29-pOX-Spec-Heimdall-Methylase(nt1-296)	This study	construction intermediate	Spec	AAAAAAAACACACAAAGGTCTAGCGGAATTTACAGAGGGTCTAGCAGAATTTACAAGTTTTCCAGCAAAGGTCTAGCAGAATTTACAGATACCCACAACTCAAAGGAAAAGGACTAGTAATTATCATTGACTAGCCCATCTCAATTGGTATAGTGATTAAAATCACCTAGACCAATTGAGATGTATGTCTGAATTAGTTGTTTTCAAAGCAAATGAACTAGCGATTAGTCGCTATGACTTAACGGAGCATGAAACCAAGCTAATTTTATGCTGTGTGGCACTACTCAACCCCACGATTGAAAACCCTACAAGGAAAGAACGGACGGTATCGTTCACTTATAACCAATACGTTCAGATGATGAACATCAGTAGGGAAAATGCTTATGGTGTATTAGCTAA…
	pOPO1226	pTSC29-pOX-Spec-Heimdall-Methylase(nt297-894)	This study	construction intermediate	Spec	AAAAAAAACACACAAAGGTCTAGCGGAATTTACAGAGGGTCTAGCAGAATTTACAAGTTTTCCAGCAAAGGTCTAGCAGAATTTACAGATACCCACAACTCAAAGGAAAAGGACTAGTAATTATCATTGACTAGCCCATCTCAATTGGTATAGTGATTAAAATCACCTAGACCAATTGAGATGTATGTCTGAATTAGTTGTTTTCAAAGCAAATGAACTAGCGATTAGTCGCTATGACTTAACGGAGCATGAAACCAAGCTAATTTTATGCTGTGTGGCACTACTCAACCCCACGATTGAAAACCCTACAAGGAAAGAACGGACGGTATCGTTCACTTATAACCAATACGTTCAGATGATGAACATCAGTAGGGAAAATGCTTATGGTGTATTAGCTAA…
	F-lacZ	FΔ(finO-fxsA)::lacZ specR. F plasmid (GenBank: AP001918.1) with a 44,962 bp section from finO to fxsA replaced with 3,310 bp lacZ including promoter (GenBank: U00096.3) and 1,213 bp specR cassette (GenBank: DQ131584.1)	(Petassi et al., 2020)	Figure 4C	Spec	TGACAGCGTCAGGGATAAAGCCAGCGACAAGGATAAGGAGCGGGTGACCAAAAACATCAACATCATGTGGAATGCGCTTTCCAAAAACAGAATGTTTGACGGCAACAAAGAGCTGAAAGAGTTTGTGATGACGCTGACCGGCTCACTGGTGTTTGGTCCCAACGGCGAAATCACACCGCTGTCAGCCAGAACCACTGACCGTTCAATTATCCGGGCCATGATGGAAGGCGGCACAGCAAAAATTTCTCACTGCAACGATTCTGATAAATGCCTGAAAGTGGTGGCAGACACACCGGTGACCATCAGCCGGGATAATGCACTGAAGTCTCAGATTACTAAACTTCTGGCCAGCATTCAGAACAAGGCTGTCAGTGACACGCCTCTGGATGACAAGGAAAA…
	F-target	F ΔfinO-fxsA::Heimdall-Methylase-SpecR	This study	Figures 4C, 5C, S11A,B,D	Spec	TGACAGCGTCAGGGATAAAGCCAGCGACAAGGATAAGGAGCGGGTGACCAAAAACATCAACATCATGTGGAATGCGCTTTCCAAAAACAGAATGTTTGACGGCAACAAAGAGCTGAAAGAGTTTGTGATGACGCTGACCGGCTCACTGGTGTTTGGTCCCAACGGCGAAATCACACCGCTGTCAGCCAGAACCACTGACCGTTCAATTATCCGGGCCATGATGGAAGGCGGCACAGCAAAAATTTCTCACTGCAACGATTCTGATAAATGCCTGAAAGTGGTGGCAGACACACCGGTGACCATCAGCCGGGATAATGCACTGAAGTCTCAGATTACTAAACTTCTGGCCAGCATTCAGAACAAGGCTGTCAGTGACACGCCTCTGGATGACAAGGAAAA…
	F-UP	F ΔfinO-fxsA::Heimdall-Methylase(nt1-296)-SpecR	This study	Figure 4D	Spec	TGACAGCGTCAGGGATAAAGCCAGCGACAAGGATAAGGAGCGGGTGACCAAAAACATCAACATCATGTGGAATGCGCTTTCCAAAAACAGAATGTTTGACGGCAACAAAGAGCTGAAAGAGTTTGTGATGACGCTGACCGGCTCACTGGTGTTTGGTCCCAACGGCGAAATCACACCGCTGTCAGCCAGAACCACTGACCGTTCAATTATCCGGGCCATGATGGAAGGCGGCACAGCAAAAATTTCTCACTGCAACGATTCTGATAAATGCCTGAAAGTGGTGGCAGACACACCGGTGACCATCAGCCGGGATAATGCACTGAAGTCTCAGATTACTAAACTTCTGGCCAGCATTCAGAACAAGGCTGTCAGTGACACGCCTCTGGATGACAAGGAAAA…
	F-DOWN	F ΔfinO-fxsA::Heimdall-Methylase(nt297-894)-SpecR	This study	Figure 4D	Spec	TGACAGCGTCAGGGATAAAGCCAGCGACAAGGATAAGGAGCGGGTGACCAAAAACATCAACATCATGTGGAATGCGCTTTCCAAAAACAGAATGTTTGACGGCAACAAAGAGCTGAAAGAGTTTGTGATGACGCTGACCGGCTCACTGGTGTTTGGTCCCAACGGCGAAATCACACCGCTGTCAGCCAGAACCACTGACCGTTCAATTATCCGGGCCATGATGGAAGGCGGCACAGCAAAAATTTCTCACTGCAACGATTCTGATAAATGCCTGAAAGTGGTGGCAGACACACCGGTGACCATCAGCCGGGATAATGCACTGAAGTCTCAGATTACTAAACTTCTGGCCAGCATTCAGAACAAGGCTGTCAGTGACACGCCTCTGGATGACAAGGAAAA…
	pRDS115	Protein expression vector for Heimdall TniQ	This study	Figure S11	Carb	AAACGTGGCTGGCCTGGTTCACCACGCGGGAAACGGTCTGATAAGAGACACCGGCATACTCTGCGACATCGTATAACGTTACTGGTTTCACATTCACCACCCTGAATTGACTCTCTTCCGGGCGCTATCATGCCATACCGCGAAAGGTTTTGCGCCATTCGATGGTGTCCGGGATCTCGACGCTCTCCCTTATGCGACTCCTGCATTAGGAAGCAGCCCAGTAGTAGGTTGAGGCCGTTGAGCACCGCCGCCGCAAGGAATGGTGCATGCAAGGAGATGGCGCCCAACAGTCCCCCGGCCACGGGGCCTGCCACCATACCCACGCCGAAACAAGCGCTCATGAGCCCGAAGTGGCGAGCCCGATCTTCCCCATCGGTGATGTCGGCGATATAGGCGCCA…
Testing Tn7 characteristics of Ca. Heimdallarchaeota transposon.	pJT400	pBAD322-Heimdall-TnsABC(E163Q). Codon optimized archaeal element TnsABC with TnsC Walker B mutation.	This study	Figures 5C, S11D	Carb	CCGCCATTCAGAGAAGAAACCAATTGTCCATATTGCATCAGACATTGCCGTCACTGCGTCTTTTACTGGCTCTTCTCGCTAACCAAACCGGTAACCCCGCTTATTAAAAGCATTCTGTAACAAAGCGGGACCAAAGCCATGACAAAAACGCGTAACAAAAGTGTCTATAATCACGGCAGAAAAGTCCACATTGATTATTTGCACGGCGTCACACTTTGCTATGCCATAGCATTTTTATCCATAAGATTAGCGGATCCTACCTGACGCTTTTTATCGCAACTCTCTACTGTTTCTCCATCCCGGAAACGTAAGGAGGTTTTTTAATGAACAAGGAAACTATTGATGAGTACCCACACCTGAATTCTGAAACAAAGCGGACTATCAAGAAGGGCCGCAAGG…
	pJT401	pBAD322-Heimdall-TnsABC(E163A). Codon optimized archaeal element TnsABC with TnsC Walker B mutation.	This study	Figure 5C	Carb	CCGCCATTCAGAGAAGAAACCAATTGTCCATATTGCATCAGACATTGCCGTCACTGCGTCTTTTACTGGCTCTTCTCGCTAACCAAACCGGTAACCCCGCTTATTAAAAGCATTCTGTAACAAAGCGGGACCAAAGCCATGACAAAAACGCGTAACAAAAGTGTCTATAATCACGGCAGAAAAGTCCACATTGATTATTTGCACGGCGTCACACTTTGCTATGCCATAGCATTTTTATCCATAAGATTAGCGGATCCTACCTGACGCTTTTTATCGCAACTCTCTACTGTTTCTCCATCCCGGAAACGTAAGGAGGTTTTTTAATGAACAAGGAAACTATTGATGAGTACCCACACCTGAATTCTGAAACAAAGCGGACTATCAAGAAGGGCCGCAAGG…
	pJT402	pBAD322-Heimdall-TnsABC(E163K). Codon optimized archaeal element TnsABC with TnsC Walker B mutation.	This study	Figure 5C	Carb	CCGCCATTCAGAGAAGAAACCAATTGTCCATATTGCATCAGACATTGCCGTCACTGCGTCTTTTACTGGCTCTTCTCGCTAACCAAACCGGTAACCCCGCTTATTAAAAGCATTCTGTAACAAAGCGGGACCAAAGCCATGACAAAAACGCGTAACAAAAGTGTCTATAATCACGGCAGAAAAGTCCACATTGATTATTTGCACGGCGTCACACTTTGCTATGCCATAGCATTTTTATCCATAAGATTAGCGGATCCTACCTGACGCTTTTTATCGCAACTCTCTACTGTTTCTCCATCCCGGAAACGTAAGGAGGTTTTTTAATGAACAAGGAAACTATTGATGAGTACCCACACCTGAATTCTGAAACAAAGCGGACTATCAAGAAGGGCCGCAAGG…
	F-target::Tn	F ΔfinO-fxsA::Heimdall-Methylase::mini-transposon(dhfr)-SpecR	This study	Figure 5A,B, S11C	Spec, Trim	TGACAGCGTCAGGGATAAAGCCAGCGACAAGGATAAGGAGCGGGTGACCAAAAACATCAACATCATGTGGAATGCGCTTTCCAAAAACAGAATGTTTGACGGCAACAAAGAGCTGAAAGAGTTTGTGATGACGCTGACCGGCTCACTGGTGTTTGGTCCCAACGGCGAAATCACACCGCTGTCAGCCAGAACCACTGACCGTTCAATTATCCGGGCCATGATGGAAGGCGGCACAGCAAAAATTTCTCACTGCAACGATTCTGATAAATGCCTGAAAGTGGTGGCAGACACACCGGTGACCATCAGCCGGGATAATGCACTGAAGTCTCAGATTACTAAACTTCTGGCCAGCATTCAGAACAAGGCTGTCAGTGACACGCCTCTGGATGACAAGGAAAA…
Strains used in this study.	BW27783	F−, Δ(araD-araB)567, ΔlacZ4787(::rrnB-3), λ-, Δ(araH-araF)570(::FRT), ΔaraEp-532::FRT, φPcp8-araE535, rph-1, Δ(rhaD-rhaB)568, hsdR514	(Khlebnikov, A. et al, 2001)	Figure 4B
	CW51	F−, ara−, arg−, Δ(lac-pro)XIII, nalR, rifR, recA56	(Waddell, C. S., & Craig, N. L.,1988)	Figure 4B	Nal, Rif
