## Supplementary Table 8 for "Tn7 family bacterial transposons known for tightly controlled target site selection are distributed across Asgard and archaeal groups"

### Sheet: SupplementaryTableX
Supplementary Table 8 | List of oligonucleotides used in this study.
Oligo name	Description	Sequence(5'-3')
WalkerB_R	To introduce Walker B mutations into TnsC	GTCAGCAAACAAAAGGCGAAC
WalkerB_Q_F		AAAATCCAGCATGCCTTAGGACG
WalkerB_A_F		GCGATCCAGCATGCCTTAGGACG
WalkerB_K_F		CAGATCCAGCATGCCTTAGGACG
JEP4644	PCR target mathylase gene from pOPO1150, pOPO1222, or pOPO1226, for RED recombining into FΔ(finO-fxsA).	GGTCACCCGGACAGCGGGATATCATCAAAACGGTGGCAC
JEP4038		GACGAACTGCGCTTTGTCCTG
JEP5358	PCR primers to generate upstream methylase target substrate for EMSA	GCTCGAATACAAAAACCGC
JEP5359		GGATCAATTCCAAATATTCCTCA
JEP5360	PCR primers to generate downstream methylase target substrate for EMSA	GAAGAAATACATCCCAAACTAGTA
JEP5361		GCTAGCTGATTTCCAAGACC
gJEP335	gBlock used to make DNA fragments for EMSA	GTAAAACGACGGCCAGTCACCTGCAAAATTCGTCAGGCGGAACTAAAACCAGTGATTTTGGAGCACCTAAAAGGGAAAATCATGATAGTAGTATTTTTTATAACTCTAAACTATATGTATCAAGCTCGAATACAAAAACCGCAGATGGGCTTGAATTCCCTCTTCCAGATGGTCTAAGAAATAATATAATACGAGGGGATAGTAGAGATCTTTCTGAGATTCCAGATCTCTCAATTCATTTAGTAATCACCTCACCACCATATAATGTAACTAAAACTTATGATGATGATTTATCACTTGAGGAATATTTGGAATTGATCCAGAAAGTATTTGAAGAAATACATCCCAAACTAGTAGATGGAGGGAGGATTTGTCTAAATCTCGCAAATTTAGGAAGGA…
